# A Single-Cell Peripheral Immune Atlas Spanning High-Risk Lesions to Invasive Breast Cancer in Black and White Women

**DOI:** 10.64898/2026.05.04.722801

**Authors:** Fangyuan Chen, Esther Ritah Ogayo, Tasnim Rahman, Abigail Recko, Hanna Starobinets, Milos Spasic, Adrienne Marie Parsons, Peter van Galen, Elizabeth A. Mittendorf, Sandra S. McAllister

**Affiliations:** Breast Oncology Program, Dana-Farber Cancer Institute, Boston, MA, USA; Hematology Division, Brigham and Women’s Hospital, Boston, MA; Harvard Medical School, Boston, MA, USA; Ludwig Center at Harvard, Harvard Medical School, Boston, MA, USA; Harvard Stem Cell Institute, Cambridge, MA, USA; Broad Institute of Harvard and MIT, Cambridge, MA, USA; Division of Breast Surgery, Department of Surgery, Beth Israel Deaconess Medical Center, MA, USA

## Abstract

Black women are at risk for breast cancer nearly a decade before women of other racial groups for unclear reasons. Because immune responses influence cancer initiation and progression, we performed single-cell RNA sequencing of peripheral blood mononuclear cells from non-Hispanic Black (NHB) and non-Hispanic White (NHW) women with high-risk breast lesions, ductal carcinoma in-situ, and invasive breast cancer. Race-associated transcriptional differences were observed across all disease states and were most pronounced in invasive disease. Computational analyses, supported by flow cytometric protein analysis, revealed enrichment of chronic inflammation, immune regulatory programs, and immune aging pathways in NHB cancer patients, particularly in monocytes, dendritic cells, CD4^+^ T cells, and B cells. From these data, we derived a population-level immune signature (IMM-POP) comprising genes differentially enriched in this subset of immune cells from NHB breast cancer patients. IMM-POP correlates with an immunosuppressive signature in external breast cancer datasets. We thus provide a single-cell peripheral immune atlas integrating race and breast disease state.

**Significance:** This study revealed race-specific peripheral immunity features in precancerous and invasive breast cancers: Black patients exhibited features of chronic inflammation and immune aging compared with White patients, suggesting ‘immune weathering’ and providing insights for studying early onset of breast cancer in Black patients.
