## Supplementary Table 1 for "A Single-Cell Peripheral Immune Atlas Spanning High-Risk Lesions to Invasive Breast Cancer in Black and White Women"

### Sheet: Supplementary Table 1
Supplementary Table 1. Demographic and clinical characteristics of patients
Patient ID	Race/Ethnicity	Disease State	Age at Diagnosis	Diabetes	Obesity
43-H	NHW	HRL	42.5	N	Y
956-H	NHW	HRL	42.8	N	N
568-H	NHW	HRL	43.7	N	N
42-H	NHW	HRL	53.1	N	N
63-H	NHW	HRL	57.7	N	Y
36-H	NHW	HRL	59.6	N	N
61-H	NHW	HRL	59.6	N	N
24-H	NHW	HRL	60.5	N	Y
1-H	NHW	HRL	62.3	N	N
6-H	NHW	HRL	71.1	N	Y
9-D	NHW	DCIS	37	N	N
31-D	NHW	DCIS	44	N	N
77-D	NHW	DCIS	45	N	N
28-D	NHW	DCIS	53	N	N
79-D	NHW	DCIS	62	Y	N
30-D	NHW	DCIS	78	N	N
55-I	NHW	BC	33	N	N
66-I	NHW	BC	41	N	N
50-I	NHW	BC	44	N	Y
23-I	NHW	BC	46	N	Y
19-I	NHW	BC	48	N	N
58-I	NHW	BC	63	N	N
27-I	NHW	BC	66	N	N
45-I	NHW	BC	67	N	N
26-I	NHW	BC	67	N	N
36-I	NHW	BC	67	N	Y
38-I	NHW	BC	69	N	N
37-I	NHW	BC	79	N	N
336-H	NHB	HRL	43.8	N	Y
133-H	NHB	HRL	44.5	N	Y
2207-H	NHB	HRL	48.2	N	N
2176-H	NHB	HRL	54.7	Y	Y
3145-H	NHB	HRL	58.9	Y	N
170-H	NHB	HRL	60.9	Y	N
1269-H	NHB	HRL	62.7	N	N
466-H	NHB	HRL	63	Y	N
102-H	NHB	HRL	63.9	N	Y
1160-H	NHB	HRL	69.3	N	N
36-D	NHB	DCIS	39	N	N
53-D	NHB	DCIS	45	N	N
54-D	NHB	DCIS	53	Y	N
119-D	NHB	DCIS	80	N	N
31-I	NHB	BC	31	N	N
57-I	NHB	BC	34	N	Y
71-I	NHB	BC	36	N	N
76-I	NHB	BC	45	N	Y
11-I	NHB	BC	45	N	Y
4-I	NHB	BC	47	N	Y
64-I	NHB	BC	54	N	Y
56-I	NHB	BC	60	N	Y
77-I	NHB	BC	60	N	N
99-I	NHB	BC	69	N	N
101-I	NHB	BC	74	Y	N
73-I	NHB	BC	82	Y	Y
28-I	NHB	BC	86	Y	Y
HRL, high-risk lesion; DCIS, ductal carcinoma in-situ; BC, breast cancer; age, age at blood collection; NHW, Non-Hispanic White; NHB, Non-Hispanic Black. N, no. Y, yes.
