## Supplementary Table 2 for "A Single-Cell Peripheral Immune Atlas Spanning High-Risk Lesions to Invasive Breast Cancer in Black and White Women"

### Sheet: Supplementary Table 2
Supplementary Table 2. Clinical and pathological subtype, stage, and grade information of DCIS and breast cancer patients
Patient ID	Disease stage	Clinical subtype, stage (T, N) and grade							Pathological subtype, stage (T, N) and grade
		Subtype	ER	PR	HER2	T	N	Grade	Subtype	ER	PR	HER2	T	N	Grade
9-D	DCIS	DCIS (Multifocal)	+	NA	NA	cTis	cN0	46056	NA	NA	NA	NA	NA	NA	NA
31-D	DCIS	DCIS	+	NA	NA	cTis	cN0	2	DCIS	+	NA	NA	pTis	pNX	2
77-D	DCIS	DCIS	+	NA	NA	cTis	cN0	2	DCIS	+	NA	NA	pTis	pN0(SN)	2
28-D	DCIS	DCIS	+	-	NA	cTis	cN0	2	NA	NA	NA	NA	NA	NA	NA
79-D	DCIS	DCIS	+	NA	NA	cTis	cN0	3	DCIS	+	NA	NA	pTis	pN0	46056
30-D	DCIS	DCIS	+	NA	NA	cTis	cN0	1	No residual DCIS	+	NA	NA	pTis	pNX	1
36-D	DCIS	DCIS	+	NA	NA	cTis	cN0	1	DCIS	+	NA	NA	pTis	pN0(SN)	2
53-D	DCIS	DCIS	+	NA	NA	cTis	cN0	46056	DCIS	weak+	NA	NA	pTis	pNX	3
54-D	DCIS	DCIS	+	NA	NA	cTis	cN0	46024	DCIS	+	NA	NA	pTis	pNX	46024
119-D	DCIS	DCIS	+	NA	NA	cTis	cN0	3	DCIS	+	NA	NA	pTis	pNX	3
31-I	BC	Invasive carcinoma with ductal and lobular features	+	low +	-	cT1	cN0	2	Invasive carcinoma with ductal and lobular features	+	low+	-	pT1c	pN1a(SN)	2
55-I	BC	Invasive ductal carcinoma	+	-	-	cT3	cN1	3	NA	NA	NA	NA	NA	NA	NA
57-I	BC	Invasive ductal carcinoma	+	+	-	cT2	cN0	2	NA	NA	NA	NA	NA	NA	NA
71-I	BC	Invasive ductal carcinoma	+	+	-	CT2	cN1	3	NA	NA	NA	NA	NA	NA	NA
66-I	BC	Invasive ductal carcinoma, multifocal	+	+	-	cT1	cN0	2	NA	NA	NA	NA	NA	NA	NA
50-I	BC	DCIS (Invasive with ductal and lobular features at surgery)	+	NA	NA	cTis(DCIS)	cN0	2	Invasive carcinoma with ductal and lobular features	+	+	-	pT1a	pN0	1
11-I	BC	Invasive ductal carcinoma	+	+	-	cT2	cN0	1	Invasive ductal carcinoma	+	+	-	pT2	pN0(SN)	3
76-I	BC	Invasive ductal carcinoma	+	+	-	NA	NA	NA	NA	NA	NA	NA	NA	NA	NA
23-I	BC	Invasive ductal carcinoma	+	+	-	cT1a	cN0	2	Invasive ductal carcinoma with calcifications	+	+	-	pT1c	pN0(SN)	1
4-I	BC	Invasive lobular carcinoma	+	+	-	cT1c	cN0	2	Invasive carcinoma with with ductal and lobular features	+	low+	-	pT1c	pN0(SN)	3
19-I	BC	Invasive carcinoma with ductal and lobular features	+	+	-	cT1c	cN0	2	Invasive ductal carcinoma with calcifications	+	+	-	pT1c	pN0(SN)	1
64-I	BC	Invasive Lobular Carcinoma, multifocal	+	+	-	cT1	cN0	2	NA	NA	NA	NA	NA	NA	NA
56-I	BC	Invasive ductal carcinoma	+	+	-	cT2	cN0-1	2	Invasive ductal carcinoma	+	+	-	pT2	pN1a(SN)	2
77-I	BC	Invasive ductal carcinoma	+	low+	-	NA	NA	NA	NA	NA	NA	NA	NA	NA	NA
58-I	BC	Invasive ductal carcinoma with mucinous features	+	+	-	cT1b	cN0	1	Invasive ductal carcinoma with Predominately Mucinous Features	+	+	-	pT1c	pN0(SN)	1
27-I	BC	Invasive ductal carcinoma	+	+	-	cT1b	cN0	1	Invasive ductal carcinoma	+	+	-	pT1c	pN0(SN)	2
26-I	BC	Invasive tubular carcinoma	+	+	-	cT1b	cN0	1	Invasive ductal (tubular) carcinoma	+	+	-	pT1b	pN0(SN)	1
36-I	BC	Invasive carcinoma with ductal and lobular features	+	low +	-	cT3	cN1	2	Invasive lobular carcinoma	+	low +	-	pT3	pN2a	2
45-I	BC	Invasive carcinoma with Lobular (predominantly) and Ductal features	+	-	-	cT1b	cN0	2	Invasive lobular carcinoma	+	-	-	pT1c	pN0(SN)	2
38-I	BC	Invasive carcinoma with ductal and lobular features	+	+	-	cT2	cN0	2	Invasive carcinoma with ductal and lobular features	+	+	-	pT2	pN0(SN)	2
99-I	BC	Invasive ductal carcinoma	+	low+ (5%)	-	cT1	cN0	2	NA	NA	NA	NA	NA	NA	NA
101-I	BC	Invasive ductal carcinoma	+	+	-	cT1	cN0	2	NA	NA	NA	NA	NA	NA	NA
37-I	BC	Invasive ductal carcinoma	+	weak +	-	cT1c	cN0	2	Invasive ductal carcinoma	+	-	-	ypT1c	ypNx	2
73-I	BC	Invasive ductal carcinoma	+	+	-	cT1	cN0	2	NA	NA	NA	NA	NA	NA	NA
28-I	BC	Invasive lobular carcinoma	+	+	-	cT1c	cN0	1	Invasive lobular carcinoma	+	+	-	pT2	pNx	1
ER, estrogen receptor; PR, progesterone receptor; HER2, human epidermal growth factor receptor 2; T, tumor stage (TNM classification); N, nodal stage (TNM classification); Grade, histological grade; NA, not available; cTis, clinical tumor in situ; cT1–cT3, clinical tumor stage 1–3; cN0, clinically node negative; cN1, clinically node positive; pTis, pathological tumor in situ; pT1–pT3, pathologica…
