## Supplementary Table 3 for "A Single-Cell Peripheral Immune Atlas Spanning High-Risk Lesions to Invasive Breast Cancer in Black and White Women"

### Sheet: Supplementary Table 3
Supplementary Table 3. Proportions of PBMC cell types among total PBMC across individual patients
Patient ID \ Cell type	Naive B	Mature B	Memory B	Plasmablast	Naive CD4T	Central Memory CD4T	Cytotoxic CD4T	Effector Memory CD4T	Treg	Naive CD8T	Central Memory CD8T	Effector Memory CD8T	Double Negative T	γδ T	MAIT	cDC1	cDC2	pDC	Classical Monocyte	Intermediate Monocyte	Nonclassical Monocyte	Cytotoxic Monocyte	CD56-dim NK	CD56-bright NK	Proliferating NK
43-H	0.0701506	0.0373118	0.0116736	0.00141828	0.179577	0.206306	0.00218198	0.0281475	0.0242199	0.0726598	0.00523674	0.0277111	0.00174558	0.000218198	0.0224744	0.000109099	0.0115645	0.00578224	0.13801	0.00818241	0.0146192	0.00436395	0.115317	0.0094916	0.00152738
956-H	0.0141722	0.0435999	0.0163387	0.00090269	0.161943	0.159054	0.00216646	0.0256364	0.0150749	0.0712222	0.00848529	0.0538906	0.00135404	0.000992959	0.0223867	0.000631883	0.0105615	0.00947825	0.249684	0.0194078	0.058404	0.00270807	0.0433291	0.0078534	0.000722152
568-H	0.0780186	0.0291022	0.0164087	0.00474716	0.183695	0.157688	0.000928793	0.0252838	0.0141383	0.0717234	0.00464396	0.0537668	0.00154799	0.000309598	0.00753354	0	0.00815273	0.00464396	0.213416	0.0195046	0.0344685	0.00103199	0.0608875	0.00670795	0.00165119
42-H	0.0329601	0.0474329	0.0114093	0.00084513	0.145362	0.165434	0.0017959	0.0284175	0.0118318	0.0264103	0.00517642	0.0557786	0.000950771	0	0.0241918	0.000633847	0.0175364	0.0035918	0.291147	0.0237693	0.0314811	0.00348616	0.0620114	0.00781745	0.000528206
63-H	0.0535351	0.0341383	0.0174571	0.000484919	0.13345	0.266996	0.00145476	0.0518863	0.0187179	0.0160993	0.0171661	0.185918	0	0	0	0.000484919	0.00824362	0.00494617	0.11221	0.00824362	0.0144506	0.00290951	0.048007	0.00232761	0.000872854
36-H	0.0271565	0.101278	0.0238019	0.00127796	0.111342	0.17524	0.00335463	0.043131	0.0113419	0.028115	0.0028754	0.0185304	0.00127796	0	0.00367412	0.000479233	0.029393	0.00942492	0.26869	0.0361022	0.0552716	0.0159744	0.0261981	0.00463259	0.0014377
61-H	0.0631636	0.0291627	0.014783	0.00255342	0.113291	0.125521	0.00591318	0.0130359	0.00658514	0.0587287	0.00201586	0.0208305	0.000268781	0	0.0197554	0.0014783	0.034404	0.00819782	0.28988	0.0389733	0.0772746	0.0263405	0.0435425	0.00335976	0.000940734
24-H	0.0921196	0.0133152	0.0126812	0.0013587	0.197917	0.238043	0.00199275	0.0354167	0.0237319	0.0310688	0.0125	0.0352355	0.000181159	0.000452899	0.00842391	0.00208333	0.0152174	0.00461957	0.162591	0.0120471	0.0220109	0.00751812	0.0611413	0.00751812	0.000815217
1-H	0.0181008	0.00783466	0.00364717	0.000810482	0.170066	0.213292	0.00162096	0.021883	0.0116169	0.0349858	0.00189113	0.0405241	0.000810482	0.00013508	0.0089153	0.0013508	0.0194516	0.00607862	0.21775	0.0221532	0.0544374	0.00351209	0.130488	0.00567338	0.00297177
6-H	0.0356016	0.0353012	0.0259877	0.00105152	0.10365	0.167793	0.0016524	0.0253868	0.0142707	0.01382	0.00736067	0.121827	0.00105152	0.00105152	0.0734565	0.000300436	0.0102148	0.00615893	0.195433	0.0166742	0.0575334	0.00210305	0.0748085	0.00570828	0.00180261
9-D	0.0509675	0.0858733	0.0211205	0.000758821	0.136208	0.151132	0.00139117	0.0371822	0.0137853	0.0689263	0.0347793	0.0531175	0.000758821	0.000379411	0.0490704	0.000505881	0.00859997	0.00505881	0.138738	0.00999115	0.0337675	0.00139117	0.0915644	0.00379411	0.00113823
31-D	0.0738499	0.0398002	0.00892857	0.000302663	0.0991223	0.161925	0.00559927	0.0326877	0.0148305	0.0833838	0.0181598	0.0502421	0.00136199	0.000151332	0.0538741	0.00090799	0.0134685	0.00408596	0.252875	0.0214891	0.0267857	0.0155872	0.0167978	0.0033293	0.000453995
77-D	0.0319094	0.0363356	0.0165723	0.00298507	0.171693	0.203911	0.00267627	0.0411734	0.0122491	0.10983	0.0171899	0.0633042	0.00174987	0.000926402	0.0500257	0.000823469	0.0131755	0.00483788	0.0804941	0.00833762	0.0204838	0.00133814	0.100463	0.00638188	0.00113227
28-D	0.0697144	0.0109191	0.00827934	0.0025198	0.136789	0.148788	0.00143988	0.0317975	0.0141589	0.0867531	0.00815935	0.0400768	0.00107991	0.000239981	0.0307175	0.0011999	0.0109191	0.00863931	0.241541	0.012959	0.024718	0.00359971	0.0950324	0.00863931	0.00131989
79-D	0.0398766	0.0267367	0.0115402	0.000457038	0.137797	0.284278	0.00422761	0.0934644	0.0195384	0.00788391	0.0153108	0.0369059	0	0.000914077	0.00605576	0.00011426	0.00571298	0.00102834	0.172646	0.0167962	0.0213665	0.00274223	0.0883227	0.00548446	0.000799817
30-D	0.035503	0.00900437	0.00977618	0.00102907	0.0666324	0.079753	0.00308721	0.0118343	0.00848984	0	0.000771803	0.163365	0	0.000771803	0.00823257	0.000771803	0.0172369	0.00977618	0.298688	0.0416774	0.131721	0.00463082	0.0913301	0.00257268	0.00334448
55-I	0.0703978	0.0438301	0.0152394	0.00215779	0.116925	0.113419	0.00229265	0.0334457	0.0106541	0.0991234	0.0225219	0.149562	0.000404585	0.00148348	0.052731	0.000539447	0.0101146	0.00337154	0.123399	0.0101146	0.0183412	0.00269724	0.0938638	0.0028321	0.000539447
66-I	0.0262348	0.0526162	0.0155357	0.00410377	0.142606	0.192877	0.00205188	0.025502	0.0196395	0.0901363	0.0191998	0.0916019	0.000879379	0.000146563	0.0326836	0.000439689	0.0212516	0.00425033	0.135131	0.020812	0.0417705	0.00571596	0.0490986	0.00469002	0.00102594
50-I	0.0808201	0.0790844	0.0339553	0.00162725	0.100998	0.156542	0.00477327	0.0572792	0.0071599	0.0101974	0.0147537	0.109568	0.000433934	0.000433934	0.0131265	0.00032545	0.00976351	0.00401389	0.187242	0.0203949	0.0661749	0.00867867	0.0307008	0.00184422	0.000108483
23-I	0.134448	0.0355437	0.00997471	0.000280978	0.253442	0.174628	0.00140489	0.0349817	0.0133464	0.0285192	0.00547907	0.00477662	0.000421467	0.000561956	0.0037932	0.000280978	0.00983422	0.00421467	0.177297	0.0236021	0.0240236	0.00618151	0.0429896	0.0088508	0.00112391
19-I	0.0198523	0.0160434	0.0118883	0.00138504	0.249885	0.144621	0.00126962	0.023892	0.0176593	0.132849	0.0143121	0.0401662	0.00103878	0.000692521	0.0177747	0.000577101	0.0143121	0.00669437	0.177862	0.0204294	0.0322022	0.0028855	0.0460526	0.00427054	0.00138504
58-I	0.0539515	0.0282403	0.0085353	0.00147524	0.364278	0.168493	0.000210748	0.0256059	0.0231823	0.0125395	0.00379347	0.025079	0.000421496	0.000210748	0.00653319	0.000316122	0.0085353	0.00505796	0.156586	0.0119073	0.0237092	0.00147524	0.0643836	0.00453109	0.000948367
27-I	0.101187	0.0723876	0.0108971	0.00019459	0.169488	0.106246	0.00214049	0.00486476	0.00681066	0.03561	0.00116754	0.00155672	0.00019459	0	0.00291886	0.000389181	0.00272427	0.00622689	0.381592	0.0202374	0.0503989	0.00797821	0.0142051	0	0.000583771
45-I	0.0651945	0.0479495	0.0256572	0.00210305	0.111041	0.174343	0.00147213	0.0304942	0.0328076	0.0252366	0.00630915	0.157729	0.00273396	0.00084122	0.0206099	0.000210305	0.0149317	0.00378549	0.17918	0.0132492	0.0321767	0.00252366	0.0439537	0.00378549	0.00168244
26-I	0.0415742	0.0210207	0.00794114	0.00210207	0.192689	0.141422	0.00105103	0.0185683	0.0117949	0.02032	0.0178676	0.0432092	0.000700689	0.00198529	0.0178676	0.000934252	0.0144809	0.00980965	0.202149	0.0220717	0.0442602	0.00467126	0.153801	0.00595586	0.00175172
36-I	0.0114024	0.0274827	0.00994055	0.000487282	0.120943	0.156223	0.000877107	0.0289445	0.0138388	0.0259234	0.016665	0.156223	0.000292369	0	0.00146185	0.000877107	0.0153007	0.0154956	0.237794	0.0242666	0.0441477	0.00477536	0.0823506	0.00350843	0.000779651
38-I	0.0461767	0.0089153	0.00868671	0.00160018	0.104926	0.200023	0.000685793	0.0238884	0.0230884	0.0325752	0.00674363	0.039776	0	0.000114299	0.00228598	0.000342896	0.00857241	0.00685793	0.318322	0.0201166	0.0360041	0.00240027	0.103097	0.00285747	0.00194308
37-I	0.0613634	0.0150361	0.00954993	0.00081276	0.168038	0.0985472	0.000507975	0.0151377	0.0107691	0.0677639	0.00680687	0.0846287	0.000914355	0.00142233	0.0171696	0.00060957	0.0114802	0.00701006	0.164889	0.0173728	0.0329168	0.00111755	0.200244	0.0040638	0.00182871
336-H	0.0281332	0.0252521	0.012965	0.000508431	0.0938903	0.300568	0.00466062	0.0608423	0.0188967	0.0177104	0.00898229	0.0284722	0.00135582	0.000847386	0.0367765	0.000677909	0.0059317	0.00635539	0.187865	0.0166935	0.0449114	0.00118634	0.0890602	0.00584696	0.00161003
133-H	0.0806452	0.0171696	0.0082206	0.00104058	0.159313	0.129969	0.00520291	0.0199792	0.0105099	0.0824142	0.00593132	0.238918	0.000520291	0.00062435	0.00551509	0.00062435	0.00280957	0.00260146	0.0848075	0.0057232	0.0257024	0.00270552	0.100312	0.00665973	0.00208117
2207-H	0.05	0.0649374	0.0380143	0.00330948	0.0886404	0.197496	0.00536673	0.017263	0.0155635	0.0655635	0.00572451	0.0153846	0.00116279	0.00107335	0.0705725	0.00152057	0.0152952	0.0115385	0.146601	0.0203041	0.0856887	0.00384615	0.0642218	0.00974955	0.00116279
2176-H	0.0479244	0.0297341	0.0160914	0.00163246	0.167094	0.205807	0.0193563	0.0504897	0.0148088	0.0564366	0.00851213	0.0916511	0.000583022	0.00128265	0.00816231	0.000116604	0.00618004	0.00314832	0.180504	0.0188899	0.0281017	0.00128265	0.0394123	0.00209888	0.000699627
3145-H	0.0925553	0.0193469	0.00773874	0.000619099	0.151525	0.280452	0.0012382	0.0614456	0.0218232	0.0294072	0.0182634	0.0117629	0.00108342	0.00030955	0.0012382	0.000464324	0.00866739	0.00325027	0.115617	0.0112986	0.0520043	0.00170252	0.101842	0.00464324	0.00170252
170-H	0.0797974	0.0384174	0.0143349	0.000382263	0.178708	0.265004	0.00124235	0.0206422	0.0161506	0.071961	0.00324924	0.01013	0.000382263	0.000477829	0.00630734	0.000191131	0.00458716	0.00382263	0.199255	0.00869648	0.0292431	0.0036315	0.0387997	0.0036315	0.000955657
1269-H	0.0683369	0.0334755	0.0261194	0.00223881	0.10032	0.172601	0.00351812	0.0360341	0.0159915	0.0573561	0.011194	0.138699	0.00010661	0.000639659	0.0186567	0.000852878	0.0223881	0.00447761	0.117058	0.0149254	0.069403	0.000852878	0.0782516	0.00554371	0.000959488
466-H	0.0848438	0.028924	0.018897	0.00167117	0.118267	0.261473	0.00257102	0.0278956	0.0177401	0.0479496	0.00128551	0.0104126	0.000385654	0.00128551	0.0140121	0.00167117	0.0110554	0.00822728	0.150533	0.0224965	0.0728885	0.00398509	0.0849724	0.0055277	0.00102841
102-H	0.0453154	0.0619514	0.0174525	0.000816493	0.110839	0.207491	0.00285773	0.0332721	0.0155134	0.0619514	0.00775669	0.144213	0.000510308	0.000102062	0.000510308	0.00224536	0.00836905	0.00530721	0.147071	0.0159216	0.054705	0.00255154	0.0450092	0.0074505	0.000816493
1160-H	0.023201	0.0238354	0.00860975	0.00163132	0.115914	0.20609	0.00154069	0.0255574	0.0169476	0.0493928	0.00253761	0.132137	0.00299076	0.000815661	0.0190321	0.00163132	0.0137756	0.00416893	0.127696	0.0164945	0.0862788	0.000271887	0.112108	0.00516585	0.0021751
36-D	0.0178289	0.00970567	0.0128706	0.000949467	0.0951577	0.134719	0.00358688	0.0411436	0.0127651	0.0764849	0.00917818	0.11689	0.000843971	0.00105496	0.0549636	0.00105496	0.0112881	0.00253191	0.197067	0.0213103	0.0552801	0.00179344	0.112143	0.00812322	0.00126596
53-D	0.0699887	0.0303511	0.019479	0.0015855	0.16761	0.180068	0.00362401	0.0305776	0.0351076	0.0620612	0.014949	0.0251416	0	0.000226501	0.010419	0.000453001	0.00543601	0.00385051	0.199094	0.0244621	0.0559456	0.00475651	0.0516421	0.00317101	0
54-D	0.0979665	0.0980944	0.037217	0.000767362	0.105896	0.305282	0.00115104	0.0528201	0.0282645	0.043228	0.00844098	0.0118941	0.000895255	0.000639468	0.00294155	0.000511574	0.00639468	0.00447628	0.081724	0.0117662	0.0494948	0.00140683	0.0419491	0.00524364	0.00153472
119-D	0.157512	0.0807412	0.0218398	0	0.0833885	0.254136	0.00727995	0.0410324	0.0502978	0.00595632	0.00397088	0.0681668	0	0	0.00198544	0.00132363	0	0.0119126	0.0866976	0.0145599	0.0767704	0.00198544	0.028458	0.00132363	0.000661813
31-I	0.0742068	0.0162061	0.00665302	0.00562948	0.0946776	0.188843	0.00119413	0.0162061	0.0069942	0.0685773	0.0069942	0.0723303	0.00017059	0	0.00614125	0.00034118	0.00955305	0.00784715	0.191232	0.0527124	0.135449	0.00409417	0.024565	0.00750597	0.00187649
57-I	0.0284717	0.0273973	0.0155788	0.00295461	0.110126	0.10744	0.000537201	0.00644641	0.00752082	0.100725	0.0104754	0.00805802	0	0	0.0123556	0.000805802	0.0268601	0.0145044	0.252216	0.0523771	0.136718	0.0222938	0.0456621	0.00510341	0.00537201
71-I	0.056378	0.0378346	0.020338	0.0023927	0.110812	0.205772	0.0013459	0.0261702	0.0127112	0.130402	0.0107672	0.0474054	0.000448632	0.00104681	0.0471063	0.000747719	0.00732765	0.0061313	0.0865859	0.0121131	0.0358905	0.00358905	0.120831	0.013758	0.00209361
76-I	0.0377907	0.0419695	0.0548692	0.0187137	0.103743	0.170967	0.0025436	0.0316134	0.0141715	0.0968387	0.0259811	0.0317951	0.00090843	0	0.0025436	0.0012718	0.0192587	0.00617733	0.246548	0.0210756	0.0207122	0.0025436	0.0408794	0.00672238	0.000363372
11-I	0.0763039	0.0248299	0.0217687	0.00408163	0.0654195	0.252041	0.000680272	0.0344671	0.0187075	0.0718821	0.00408163	0.00249433	0.00102041	0.000566893	0.00861678	0.00113379	0.00804989	0.00657596	0.127891	0.0188209	0.0821995	0.000226757	0.154195	0.0119048	0.00204082
4-I	0.141325	0.0257365	0.0124168	0.0011288	0.112428	0.182978	0.0011288	0.022463	0.0126425	0.0952703	0.00846597	0.0139971	0.000338639	0.000451518	0.00349927	0.000677277	0.00654701	0.00406366	0.20973	0.0173835	0.0821763	0.00451518	0.0336381	0.00620838	0.000790157
64-I	0.0929351	0.0719438	0.0233031	0.00332902	0.0692621	0.204365	0.00129462	0.0314407	0.0176623	0.0432772	0.00647309	0.0241354	0.000832254	0.000184945	0.0245977	0.000647309	0.00924727	0.00332902	0.165341	0.0198816	0.106251	0.00221935	0.0743481	0.00295913	0.000739782
56-I	0.0584105	0.0497925	0.030482	0.00430897	0.129907	0.23827	0.0019151	0.0201085	0.0237791	0.0406958	0.00335142	0.0362273	0.000478774	0.000638366	0.0114906	0.000478774	0.0118098	0.00686243	0.189275	0.0194702	0.0560166	0.00383019	0.0582509	0.00383019	0.000319183
77-I	0.0389817	0.0596659	0.0302307	0.00159109	0.180854	0.194113	0.00424291	0.0137894	0.00928136	0.0371254	0.00265182	0.0702731	0.000530363	0	0.00822063	0.00185627	0.0206842	0.0071599	0.128878	0.014585	0.0556881	0.00981172	0.100239	0.00928136	0.000265182
99-I	0.167568	0.046708	0.00963188	0	0.209658	0.217971	0.00145138	0.0219026	0.0261248	0.0179443	0.00474997	0.115187	0.000395831	0	0.000131944	0.000791661	0.0126666	0.00277081	0.0492149	0.00752078	0.0224304	0.000923605	0.0604301	0.00356248	0.000263887
101-I	0.0368176	0.0181972	0.0141769	0.00169276	0.139018	0.378756	0.00528989	0.0670758	0.0300466	0.0416843	0.0292002	0.110876	0	0	0	0.000423191	0.00105798	0.00402031	0.0300466	0.00296234	0.018832	0.00507829	0.0619975	0.00253915	0.000211595
73-I	0.0208589	0.0156442	0.00506135	0.00168712	0.176687	0.149693	0.00644172	0.0150307	0.026227	0.00812883	0.00766871	0.0930982	0	0	0	0.000920245	0.0139571	0.00490798	0.156288	0.0312883	0.0891104	0.00398773	0.159816	0.0104294	0.00306748
28-I	0.0313775	0.0235331	0.00941324	0.00156887	0.0666771	0.161751	0.000784437	0.0233762	0.0199247	0.00690304	0.00172576	0.0550675	0.0025102	0	0.00329463	0.00172576	0.00674616	0.00611861	0.315814	0.0211798	0.0834641	0.00172576	0.14716	0.00690304	0.0012551
cDC1, conventional type 1 dendritic cell; cDC2, conventional type 2 dendritic cell; pDC, plasmacytoid dendritic cell; NK, natural killer cell; MAIT, mucosal-associated invariant T cell.
